# Determination of insulin secretion from stem cell-derived islet organoids with liquid chromatography-tandem mass spectrometry

**DOI:** 10.1101/2022.10.24.512117

**Authors:** Christine Olsen, Chencheng Wang, Shadab Abadpour, Elsa Lundanes, Audun Skau Hansen, Frøydis Sved Skottvoll, Hanne Scholz, Steven Ray Wilson

## Abstract

Organoids are laboratory-grown 3D organ models, mimicking human organs for e.g. drug development and personalized therapy. Islet organoids (typically 100-200 μm), which can be grown from the patient’s own cells, are emerging as prototypes for transplantation-based therapy of diabetes. Selective methods for quantifying insulin production from islet organoids are needed, but sensitivity and carry-over have been major bottlenecks in previous efforts. We have developed a reverse phase liquid chromatography-tandem mass spectrometry (RPLC-MS/MS) method for studying the insulin secretion of islet organoids. In contrast to our previous attempts using nano-scale LC columns, conventional 2.1 mm inner diameter LC column (combined with triple quadrupole mass spectrometry) was well suited for sensitive and selective measurements of insulin secreted from islet organoids with low microliter-scale samples. Insulin is highly prone to carry-over, so standard tubings and injector parts were replaced with shielded fused silica nanoViper™ connectors. As samples were expected to be very limited, an extended Box-Behnken experimental design for the MS settings was conducted to maximize performance. The finale method has excellent sensitivity, accuracy and precision (limit of detection: ≤ 0.2 pg/μL, relative error: ≤ ±10%, relative standard deviation: < 10%), and was well suited for measuring 20 μL amounts of Krebs buffer containing insulin secreted from islet organoids.
