## Supporting Table for "Determination of insulin secretion from stem cell-derived islet organoids with liquid chromatography-tandem mass spectrometry"

### Sheet: Sheet1
Supplementary Table: Differentiation medium formulation
Stage 1 medium: 4 days				Stage 5 medium: 7 days
Basal medium	Pen/Strep	0.01		Basal medium	Pen/Strep	0.01
	NaHCO3	1.174g/L			NaHCO3	1.754g/L
	Glutamax (100x)	1x			Glutamax (100x)	1x
	Glucose	+4.5mM to10mM			Glucose	+14.5mM to 20mM
	BSA	0.005			BSA	0.02
Suplementary	Activin A	100ng/ml			ITS-X	1:200
	Chir99021	3µM*			Heparin	10ug/ml
*only added in the first 24 hours					vitamin C	0.25mM
Stage 2 medium: 2 days				Suplementary	Retinoid Acid	0.1µM
Basal medium	Same as stage 1 basal medium				SANT1	0.25µM
Suplementary	vitamin C	0.25mM			ALK5 inh II	10µM
	FGF7	50ng/ml			T3	1µM
	IWP-2	1.25µM			LDN 193189	0.1µM
Stage 3 medium: 2 days					Xxi	1µM
Basal medium	Pen/Strep	0.01			﻿Latrunculin A**	1µM
	NaHCO3	1.754g/L		**﻿Latrunculin A only added at day 1 of stage 5.
	Glutamax (100x)	1x		Stage 6 medium: >14 days
	Glucose	+4.5mM to10mM			Pen/Strep	0.01
	BSA	0.02			Glutamax (100x)	1x
	ITS-X	1:200			﻿MEM NEAA (100X)	1x
	vitamin C	0.25mM			BSA	0.02
Suplementary	Retinoid Acid	2µM			﻿Trace Elements A (1000X)	1X
	SANT1	0.25µM			﻿Trace Elements B (1000X)	1X
	FGF7	50ng/ml			Heparin	10ug/ml
	LDN193189	0.2µM			﻿ZnSO4	10µM
	TPPB	0.2µM
Stage 4 medium: 4 days
Basal medium	Same as stage 3 basal medium
Suplementary	Retinoid Acid	0.1µM
	SANT1	0.25µM
	FGF7	50ng/ml
	LDN 193189	0.2µM
	TPPB	0.2µM
